# Tissue-Resident Macrophage and Dendritic Cell Cooperation Drives Type I IFN Immunity to Enteroviruses in the Liver

**DOI:** 10.1101/2025.08.12.669977

**Authors:** Emma Heckenberg, Jacob G. Davis, Caitlin Hale, Carolyn B Coyne

**Author notes:** Address correspondence: Carolyn Coyne, PhD, 3130 Medical Sciences Research Building III, 3 Genome Court Durham, NC 27710 USA.

## Abstract

Enteroviruses are major causes of neonatal morbidity and mortality, with echovirus infections commonly associated with severe disease, including acute liver failure. The human neonatal Fc receptor (hFcRn) is the primary receptor for echoviruses, and its expression is required for infection of the liver in mouse models. While type I interferons (IFNs) are known to protect against echovirus-induced disease, the specific innate immune cells responsible for initiating this antiviral signaling in the liver remain undefined. To dissect the relative contributions of type I and type III IFNs in protecting the liver during echovirus infection, we combined *in vivo* mouse models (expressing hFcRn and deficient in Ifnar1, Ifnlr1, or both) with single cell RNA sequencing (scRNA-seq). This approach enabled us to pinpoint the hepatic cell types targeted by echoviruses and to identify the specific cells producing IFNs in response. We found that hepatocytes and Kupffer cells were the most heavily infected cell types. In contrast, early and robust type I IFN responses were primarily driven by Kupffer cells and a subset of dendritic cells. To determine whether type I IFNs act directly on hepatocytes to mediate protection, we generated conditional knockout mice lacking Ifnar1 specifically in hepatocytes. These mice showed similar morbidity, mortality, and hepatic viral titers as whole-body Ifnar1^⁻/⁻^ animals, indicating that hepatocytes depend on protective IFN signals produced by immune cells during echovirus infection. These findings uncover cell-type-specific mechanisms by which echoviruses subvert host immunity and show how dysregulated IFN responses drive liver pathology and neonatal mortality.
