## Supplemental Table 5 for "Tissue-Resident Macrophage and Dendritic Cell Cooperation Drives Type I IFN Immunity to Enteroviruses in the Liver"

### Sheet: Sheet1
Tg32 Inf vs Unf (padj top 70 & L2FC>3)										Tg32Inf vs Ifnar Inf (padj top 50 & L2FC>3)									Up in both Tg32Inf vs Unf & Tg32 Inf vs Ifnar Inf
Genes	tgInf1	tgInf2	tgInf3	tgUnf1	tgUnf2	tgUnf3				Genes	tgInf1	tgInf2	tgInf3	tgUnf1	tgUnf2	tgUnf3			Genes	tgInf1	tgInf2	tgInf3	tgUnf1	tgUnf2	tgUnf3
Acod1	910.186	266.512	3574.12	66.7866	51.3034	40.7231				Cxcl10	2320.01	1720.7	8881.92	163.693	154.633	242.676			Cxcl10	2320.01	1720.7	8881.92	163.693	154.633	242.676
Apod	306.752	234.747	499.258	17.024	14.4517	12.4662				Fcgr1	3490.47	2198.72	7687.15	494.352	459.563	409.724			Fcgr1	3490.47	2198.72	7687.15	494.352	459.563	409.724
Apol9b	243.233	324.617	1063.59	18.3336	10.8387	15.7906				Gbp6	789.344	769.32	1006.65	91.0131	96.8261	103.885			Gbp6	789.344	769.32	1006.65	91.0131	96.8261	103.885
Cacnb3	769.978	786.364	644.664	53.6912	57.0841	84.7705				Gm12253									Ifi213	10077.1	8639.16	13244.1	1110.49	1197.32	1083.73
Cfb	440.762	226.225	1338.13	18.3336	10.1162	34.0744				H4c17									Ifi44	1503.55	1605.27	2340.72	70.0605	57.8066	44.0474
Cxcl10	2320.01	1720.7	8881.92	163.693	154.633	242.676				Ifi207									Ifit1	17009.2	20281.2	40885.3	1311.51	505.085	705.589
Echovirus-5	525.197	73.6006	5274.24	0	0	0				Ifi213	10077.1	8639.16	13244.1	1110.49	1197.32	1083.73			Ifit3	10098	8148.75	21904.3	213.455	156.8	157.075
F830016B08Rik	215.346	278.908	857.179	3.92862	2.89033	5.81758				Ifi214									Irf7	20030.3	20031	40650.4	2082.17	1461.06	1316.44
Fcgr1	3490.47	2198.72	7687.15	494.352	459.563	409.724				Ifi27l2a									Ly6a	19387.3	16954.5	32137.6	928.465	908.287	1105.34
Gbp6	789.344	769.32	1006.65	91.0131	96.8261	103.885				Ifi44	1503.55	1605.27	2340.72	70.0605	57.8066	44.0474			Mx1	3724.4	3192.72	7063.84	601.734	520.982	453.771
Gm4951	103.025	89.0955	88.4633	135.538	115.613	99.73				Ifih1									Mx2	1457.85	1169.86	2569.5	197.086	174.142	138.791
Gm5431	559.28	340.887	1230.35	89.0488	65.755	80.615				Ifit1	17009.2	20281.2	40885.3	1311.51	505.085	705.589			Phf11d	1295.95	781.716	2827.77	63.5127	72.2583	75.6285
Htr7	548.435	317.645	923.272	37.3219	59.2518	76.4596				Ifit3	10098	8148.75	21904.3	213.455	156.8	157.075			Slfn5	14404.2	12415.3	26209.5	2144.37	1643.88	1230.83
Ifi205	1660.8	1011.04	4663.13	208.872	143.071	157.906				Igtp									Spon1	1157.29	619.02	3549.72	165.657	186.426	211.095
Ifi213	10077.1	8639.16	13244.1	1110.49	1197.32	1083.73				Irf7	20030.3	20031	40650.4	2082.17	1461.06	1316.44			Trim30c	2125.57	1479.76	4126.25	260.599	168.362	127.156
Ifi44	1503.55	1605.27	2340.72	70.0605	57.8066	44.0474				Irf9									Xaf1	11830.1	12694.2	19537.2	1803.24	1324.49	1554.13
Ifit1	17009.2	20281.2	40885.3	1311.51	505.085	705.589				Irgm1									Zbp1	13540.5	12667.1	22423.9	1727.94	1391.69	1774.36
Ifit1bl1	3161.25	2586.09	7772.57	287.444	250.736	254.311				Lgals3bp
Ifit2	6331.79	5014.91	14230.4	933.048	968.261	1001.45				Ly6a	19387.3	16954.5	32137.6	928.465	908.287	1105.34
Ifit3	10098	8148.75	21904.3	213.455	156.8	157.075				Ms4a4c
Iigp1	5402.24	5076.89	11121	224.586	243.51	235.196				Mx1	3724.4	3192.72	7063.84	601.734	520.982	453.771
Irf7	20030.3	20031	40650.4	2082.17	1461.06	1316.44				Mx2	1457.85	1169.86	2569.5	197.086	174.142	138.791
Lif	470.198	199.109	691.437	22.2622	13.7291	20.7771				Oas1a
Ly6a	19387.3	16954.5	32137.6	928.465	908.287	1105.34				Oas1b
Mx1	3724.4	3192.72	7063.84	601.734	520.982	453.771				Oasl1
Mx2	1457.85	1169.86	2569.5	197.086	174.142	138.791				Oasl2
Phf11a	1272.71	991.671	1848.58	88.394	95.3809	108.041				Parp12
Phf11d	1295.95	781.716	2827.77	63.5127	72.2583	75.6285				Phf11c
Sct	166.545	139.454	308.096	12.4406	7.94841	14.1284				Phf11d	1295.95	781.716	2827.77	63.5127	72.2583	75.6285
Siglec1	276.542	128.607	741.261	15.7145	7.22583	7.47975				Rnf213
Slfn4	38050.4	34658.9	79304.8	7090.51	5870.99	4771.25				Slfn5	14404.2	12415.3	26209.5	2144.37	1643.88	1230.83
Slfn5	14404.2	12415.3	26209.5	2144.37	1643.88	1230.83				Spon1	1157.29	619.02	3549.72	165.657	186.426	211.095
Spint1	171.967	58.8805	519.595	4.58339	7.22583	4.9865				Trim30c	2125.57	1479.76	4126.25	260.599	168.362	127.156
Spon1	1157.29	619.02	3549.72	165.657	186.426	211.095				Usp18
Trim30c	2125.57	1479.76	4126.25	260.599	168.362	127.156				Xaf1	11830.1	12694.2	19537.2	1803.24	1324.49	1554.13
Vcan	3938.2	2485.38	10545.4	367.981	461.731	511.947				Zbp1	13540.5	12667.1	22423.9	1727.94	1391.69	1774.36
Xaf1	11830.1	12694.2	19537.2	1803.24	1324.49	1554.13
Zbp1	13540.5	12667.1	22423.9	1727.94	1391.69	1774.36
