## Supplemental Table 8 for "Tissue-Resident Macrophage and Dendritic Cell Cooperation Drives Type I IFN Immunity to Enteroviruses in the Liver"

### Sheet: Sheet1
Echovirus-5 expressing cells
Cell type	Wt			Ifnlr-/-			Ifnar-/-			Ifnar-/-Ifnlr-/-			% Post
	No	Yes	Total # cells	No	Yes	Total # cells	No	Yes	Total # cells	No	Yes	Total # cells	Wt	Ifnlr-/-	Ifnar-/-	Ifnar-/-Ifnlr-/-
clasic-monocytes	253	21	274	280	9	289	88	88	176	254	561	815	7.66423	3.11419	50	68.8344
kupffer-cells	5	331	336	104	435	539	17	200	217	4	1016	1020	98.5119	80.705	92.1659	99.6078
M1-macrophages	54	370	424	171	69	240	17	85	102	36	443	479	87.2642	28.75	83.3333	92.4843
patrolling-mono_macs	17	95	112	236	10	246	8	43	51	1	167	168	84.8214	4.06504	84.3137	99.4048
prolif-monocytes	279	11	290	370	0	370	75	94	169	533	599	1132	3.7931	0	55.6213	52.9152
trans-mono_mac	452	100	552	431	78	509	165	293	458	200	1704	1904	18.1159	15.3242	63.9738	89.4958
Ifnb1 expressed expressing cells
Cell type	Wt			Ifnlr-/-			Ifnar-/-			Ifnar-/-Ifnlr-/-			% Post
	No	Yes	Total # cells	No	Yes	Total # cells	No	Yes	Total # cells	No	Yes	Total # cells	Wt	Ifnlr-/-	Ifnar-/-	Ifnar-/-Ifnlr-/-
clasic-monocytes	269	5	274	289	0	289	171	5	176	811	4	815	1.82482	0	2.84091	0.490798
kupffer-cells	198	138	336	539	0	539	136	81	217	823	197	1020	41.0714	0	37.3272	19.3137
M1-macrophages	395	29	424	240	0	240	86	16	102	437	42	479	6.83962	0	15.6863	8.76827
patrolling-mono_macs	112	0	112	246	0	246	36	15	51	127	41	168	0	0	29.4118	24.4048
prolif-monocytes	286	4	290	370	0	370	168	1	169	1126	6	1132	1.37931	0	0.591716	0.530035
trans-mono_mac	544	8	552	509	0	509	453	5	458	1886	18	1904	1.44928	0	1.0917	0.945378
Ifnb1 and E5 expressing expressing cells
Cell type	Wt			Ifnlr-/-			Ifnar-/-			Ifnar-/-Ifnlr-/-			% Post
	No	Yes	Total # cells	No	Yes	Total # cells	No	Yes	Total # cells	No	Yes	Total # cells	Wt	Ifnlr-/-	Ifnar-/-	Ifnar-/-Ifnlr-/-
clasic-monocytes	272	2	274	289	0	289	173	3	176	811	4	815	0.729927	0	1.70455	0.490798
kupffer-cells	199	137	336	539	0	539	136	81	217	823	197	1020	40.7738	0	37.3272	19.3137
M1-macrophages	396	28	424	240	0	240	86	16	102	437	42	479	6.60377	0	15.6863	8.76827
patrolling-mono_macs	112	0	112	246	0	246	36	15	51	127	41	168	0	0	29.4118	24.4048
prolif-monocytes	288	2	290	370	0	370	168	1	169	1127	5	1132	0.689655	0	0.591716	0.441696
trans-mono_mac	547	5	552	509	0	509	453	5	458	1886	18	1904	0.905797	0	1.0917	0.945378
