## Supplemental Table 11 for "Tissue-Resident Macrophage and Dendritic Cell Cooperation Drives Type I IFN Immunity to Enteroviruses in the Liver"

### Sheet: Sheet1
Echovirus-5 expressing cells
Cell type	Wt			Ifnlr-/-			Ifnar-/-			Ifnar-/-Ifnlr-/-			% Post
	No	Yes	Total # cells	No	Yes	Total # cells	No	Yes	Total # cells	No	Yes	Total # cells	Wt	Ifnlr-/-	Ifnar-/-	Ifnar-/-Ifnlr-/-
pDC-1	266	24	290	169	1	170	24	98	122	1	291	292	8.27586	0.588235	80.3279	99.6575
moDC	95	11	106	55	3	58	21	28	49	11	169	180	10.3774	5.17241	57.1429	93.8889
pDC-4	44	3	47	19	1	20	1	11	12	10	115	125	6.38298	5	91.6667	92
conventional DC-2	51	3	54	56	0	56	8	10	18	9	63	72	5.55556	0	55.5556	87.5
conventional DC-1	63	46	109	61	7	68	0	26	26	0	46	46	42.2018	10.2941	100	100
pDC-3	32	0	32	37	0	37	11	8	19	9	35	44	0	0	42.1053	79.5455
pDC-2	37	11	48	28	0	28	0	12	12	0	19	19	22.9167	0	100	100
Ifnb1 expressed expressing cells
Cell type	Wt			Ifnlr-/-			Ifnar-/-			Ifnar-/-Ifnlr-/-			% Post
	No	Yes	Total # cells	No	Yes	Total # cells	No	Yes	Total # cells	No	Yes	Total # cells	Wt	Ifnlr-/-	Ifnar-/-	Ifnar-/-Ifnlr-/-
pDC-1	290	0	290	170	0	170	119	3	122	270	22	292	0	0	2.45902	7.53425
moDC	102	4	106	58	0	58	30	19	49	77	103	180	3.77358	0	38.7755	57.2222
pDC-4	47	0	47	20	0	20	6	6	12	112	13	125	0	0	50	10.4
conventional DC-2	53	1	54	56	0	56	0	18	18	2	70	72	1.85185	0	100	97.2222
conventional DC-1	16	93	109	68	0	68	0	26	26	0	46	46	85.3211	0	100	100
pDC-3	32	0	32	37	0	37	18	1	19	43	1	44	0	0	5.26316	2.27273
pDC-2	48	0	48	28	0	28	12	0	12	18	1	19	0	0	0	5.26316
Ifnb1 and E5 expressing expressing cells
Cell type	Wt			Ifnlr-/-			Ifnar-/-			Ifnar-/-Ifnlr-/-			% Post
	No	Yes	Total # cells	No	Yes	Total # cells	No	Yes	Total # cells	No	Yes	Total # cells	Wt	Ifnlr-/-	Ifnar-/-	Ifnar-/-Ifnlr-/-
pDC-1	290	0	290	170	0	170	119	3	122	270	22	292	0	0	2.45902	7.53425
moDC	106	0	106	58	0	58	40	9	49	80	100	180	0	0	18.3673	55.5556
pDC-4	47	0	47	20	0	20	6	6	12	112	13	125	0	0	50	10.4
conventional DC-2	53	1	54	56	0	56	8	10	18	11	61	72	1.85185	0	55.5556	84.7222
conventional DC-1	65	44	109	68	0	68	0	26	26	0	46	46	40.367	0	100	100
pDC-3	32	0	32	37	0	37	19	0	19	43	1	44	0	0	0	2.27273
pDC-2	48	0	48	28	0	28	12	0	12	18	1	19	0	0	0	5.26316
