## Supplemental Table 13 for "Tissue-Resident Macrophage and Dendritic Cell Cooperation Drives Type I IFN Immunity to Enteroviruses in the Liver"

### Sheet: Order_Results_2336209
Strain	Sample	Chr13-1 WT	Ifnar1-7 WT	Ifnar1-7 FL	Ifnar1-7 EX	Alb-Cre-1 Tg	HuFcgrt-2 Tg	Fcgrt-1 KO	Fcgrt-1 WT
hFcRn(Tg32) IFNAR1(FL/FL) ALB(Cre)	M1 Tail	-	-	+	-	+	+	+	-
hFcRn(Tg32) IFNAR1(FL/FL) ALB(Cre)	M1 Liver	-	-	+	+	+	+	+	-
Strain	Sample	IFNRa1 WT	Ifnar-1 KO	HuFcgrt-2 Tg	Chr2-3 WT	Fcgrt-1 KO	Fcgrt-1 WT
hFcRn(Tg32) IFNAR-/-	Tail	-	+	+	-	+	-
Strain	Sample	Fcgrt-1 WT	Fcgrt-1 KO	HuFcgrt-2 Tg	Ifnar1-7 FL	Ifnar1-7 WT
32-IFNARflox	Tail	-	+	+	+	-
